# Single-cell transcriptomics of heterogeneous patient-derived organoids reveals novel therapeutic targets in high-grade serous ovarian cancer

**DOI:** 10.64898/2026.06.05.730209

**Authors:** Bisiayo E. Fashemi, Yukihide Ota, Vijayalaxmi Gupta, Maia L. Elizagaray, Roger Pique-Regi, Nardhy Gomez-Lopez, Mary M Mullen, Dineo Khabele

**Affiliations:** Division of Gynecologic Oncology, Department of Obstetrics and Gynecology, Washington University School of Medicine, and Alvin J. Siteman Cancer Center. St Louis, MO, USA; Center for Reproductive Health Sciences, Department of Obstetrics and Gynecology, Washington University, St Louis, MO, USA; Center for Molecular Medicine and Genetics, Wayne State University School of Medicine, Detroit, MI, USA; Department of Pathology and Immunology, Washington University, St Louis, MO, USA

**Author notes:** **Corresponding Author:** Dineo Khabele, M.D. The Mitchell and Elaine Yanow Professor and Chair of the Department of Obstetrics and Gynecology, Department of Obstetrics & Gynecology. Washington University in St. Louis School of Medicine. St. Louis, MO, 63110, USA.

## Abstract

High-grade serous ovarian carcinoma (HGSOC) is characterized by widespread peritoneal dissemination and poor long-term survival, largely driven by metastatic relapse following initial response to chemotherapy. Defining the molecular programs that enable tumor progression from the primary ovarian site to metastatic niches remains a key challenge. Here, we leverage patient-derived organoids (PDOs) coupled with single-cell RNA sequencing (scRNA-seq) to interrogate tumor evolution and identify regulators of metastatic competence in HGSOC. We profiled PDOs and matched formalin-fixed paraffin-embedded (FFPE) tumor samples from ovarian and omental disease sites across seven patients. Single-cell transcriptomic analysis revealed conserved and patient-specific cellular states and enabled reconstruction of inferred trajectories of tumor progression. Comparative trajectory analysis identified gene expression programs associated with metastatic transition from ovarian to omental tumors. Among these, the heparan sulfate proteoglycan *AGRIN* emerged as a consistently upregulated gene along the metastatic axis. Cell-cell communication analyses suggested that *AGRIN*-mediated signaling involves both epithelial tumor cells and stromal components, implicating the extracellular matrix in shaping metastatic behavior through mechanotransduction and integrin-associated pathways. Functional validation using genetic depletion of AGRIN in ovarian cancer cell lines demonstrated reduced migratory and invasive capacity, supporting a causal role for AGRIN in promoting metastatic phenotypes. Together, these findings identify *AGRIN* as a regulator of metastatic competence in HGSOC and highlight extracellular matrix–associated signaling as a key driver of disease progression. More broadly, this study demonstrates that PDO-based single-cell transcriptomic approaches can uncover actionable regulators of metastasis and provide a scalable framework for therapeutic target discovery across cancer types.

**Significance:** Patient-derived organoids analyzed by single-cell transcriptomics reveal dynamic tumor evolution and uncover *AGRIN* as a regulator of metastatic competence in HGSOC, demonstrating the utility of living tumor models for therapeutic target discovery.
