## Supplementary Data 3 for "Single-cell transcriptomics of heterogeneous patient-derived organoids reveals novel therapeutic targets in high-grade serous ovarian cancer"

### Sheet: Supplementary Data 3.1
X	status	p_value	morans_test_statistic	morans_I	gene_short_name	q_value	stage
HES4	OK	0	39.6025	0.144137	HES4	0	Early
AGRN	OK	0	40.4615	0.147236	AGRN	0	Early
GNB1	OK	0	43.3198	0.157687	GNB1	0	Early
TP73	OK	0	41.6576	0.151234	TP73	0	Early
ICMT	OK	0	77.6592	0.282794	ICMT	0	Early
ACOT7	OK	0	38.6331	0.140613	ACOT7	0	Early
VAMP3	OK	0	45.2602	0.164758	VAMP3	0	Early
PARK7	OK	0	59.9815	0.218395	PARK7	0	Early
ENO1	OK	0	42.376	0.154194	ENO1	0	Early
CTNNBIP1	OK	0	43.4226	0.158068	CTNNBIP1	0	Early
AGRN	OK	0	55.8769	0.301437	AGRN	0	Intermediate
ACOT7	OK	0	60.3131	0.324849	ACOT7	0	Intermediate
ENO1	OK	0	43.679	0.235602	ENO1	0	Intermediate
DHRS3	OK	0	37.7951	0.203831	DHRS3	0	Intermediate
PDPN	OK	0	44.2923	0.235993	PDPN	0	Intermediate
EPHA2	OK	0	64.8611	0.349947	EPHA2	0	Intermediate
SDHB	OK	0	40.8812	0.220514	SDHB	0	Intermediate
MICOS10	OK	0	39.0692	0.210716	MICOS10	0	Intermediate
NBL1	OK	0	39.1301	0.211052	NBL1	0	Intermediate
DDOST	OK	0	39.2194	0.211537	DDOST	0	Intermediate
NOC2L	OK	0	50.2156	0.309371	NOC2L	0	Late
ISG15	OK	0	66.812	0.411667	ISG15	0	Late
TTLL10	OK	0	49.3357	0.300739	TTLL10	0	Late
SDF4	OK	0	62.6039	0.386066	SDF4	0	Late
ACAP3	OK	0	42.9231	0.264304	ACAP3	0	Late
INTS11	OK	0	44.1907	0.272353	INTS11	0	Late
DVL1	OK	0	40.9269	0.252103	DVL1	0	Late
AURKAIP1	OK	0	75.9359	0.468184	AURKAIP1	0	Late
ATAD3B	OK	0	38.3176	0.235596	ATAD3B	0	Late
ATAD3A	OK	0	74.1756	0.456694	ATAD3A	0	Late

### Sheet: Supplementary Data 3.2
X	status	p_value	morans_test_statistic	morans_I	gene_short_name	q_value
AGRN	OK	0	105.841	0.287648	AGRN	0
AURKAIP1	OK	0	99.4733	0.270358	AURKAIP1	0
CFAP74	OK	0	159.455	0.429834	CFAP74	0
ICMT	OK	0	123.193	0.334847	ICMT	0
ACOT7	OK	0	99.3168	0.269905	ACOT7	0
PARK7	OK	0	151.869	0.412811	PARK7	0
ERRFI1	OK	0	105.663	0.287177	ERRFI1	0
ENO1	OK	0	126.744	0.34448	ENO1	0
PGD	OK	0	112.197	0.304938	PGD	0
SRM	OK	0	95.6532	0.259973	SRM	0
